# Wnt signaling alters CTCF binding patterns and global chromatin structure

**DOI:** 10.1101/2024.01.22.576696

**Authors:** Anna Nordin, Chaitali Chakraborty, Mattias Jonasson, Orgena Dano, Gianluca Zambanini, Pierfrancesco Pagella, Silvia Remeseiro, Claudio Cantù

## Abstract

Wnt signaling plays a pivotal role during development, stem cell maintenance, and tissue homeostasis. Upon Wnt pathway activation, β-catenin translocates to the nucleus where it binds the TCF/LEF transcription factors to drive the context-specific expression of Wnt target genes. Coordinating gene expression programs in vertebrates requires a complex interplay between the regulatory and the 3D organization of the genome. However, the impact of Wnt signaling on genome structure has been poorly explored. Here we investigated how Wnt signaling activation influences the binding patterns of CTCF, one of the core architectural proteins that helps establish the 3D genome organization be demarcating topologically associated domains (TAD). This study uncovered a series of CTCF rearrangements under Wnt, that we termed RUW. Notably, RUW sites that were gained upon Wnt activation were typically dependent on β-catenin and were characterized by both CTCF and TCF/LEF binding. Accordingly, many CTCF RUWs aligned with β-catenin binding patterns, and β-catenin and CTCF co-localized in vivo in discreet nuclear puncta only upon pathway activation. Genome-wide investigation of CTCF-mediated 3D genomic interactions upon Wnt pathway stimulation supported the role of the identified RUWs in mediating Wnt-dependent chromatin loops. Lastly, targeted disruption of selected CTCF binding sites demonstrated their functional contribution to Wnt target gene regulation, implicating regulation of the 3D genomic structure in the execution of transcriptional programs orchestrated by developmental pathways.
