## Supplementary Tables for "Wnt signaling alters CTCF binding patterns and global chromatin structure"

### Sheet: S_Table1_LostUnderChir
chr1	2195035	2195440
chr1	25247455	25247761
chr1	36306870	36307124
chr1	44721538	44721829
chr1	84506140	84506758
chr1	151716178	151716485
chr1	167066707	167066944
chr1	229508230	229508543
chr1	231337768	231338332
chr1	234598045	234598338
chr1	235128784	235129160
chr10	31760084	31760449
chr10	100866813	100867037
chr10	101485961	101486564
chr11	1574793	1575202
chr11	18721172	18721628
chr11	57667671	57668122
chr11	63681197	63681534
chr11	95789711	95790091
chr12	6470609	6471111
chr12	6568216	6568530
chr12	6890952	6891472
chr12	15882188	15882464
chr12	51026311	51026713
chr12	107685564	107685871
chr12	110468145	110468680
chr12	110742855	110743225
chr12	124992944	124993237
chr13	99501232	99501528
chr14	34982353	34982792
chr14	103333905	103334297
chr14	104149871	104150122
chr15	43939211	43939320
chr15	45198407	45198866
chr15	74546142	74546474
chr16	19167742	19167984
chr16	67846432	67847001
chr17	1516598	1516982
chr17	35587185	35587533
chr17	43171057	43171361
chr17	44218461	44218809
chr17	73311017	73311423
chr17	75182987	75183354
chr17	81869187	81869559
chr19	572214	572704
chr19	1407261	1407597
chr19	4556663	4556964
chr19	5622767	5623041
chr19	8513612	8513972
chr19	9819073	9819704
chr19	14073475	14073892
chr19	14689628	14690088
chr19	17830906	17831141
chr19	18152403	18153179
chr19	35740534	35741049
chr19	50203289	50203666
chr19	55605180	55605604
chr2	26033756	26034249
chr2	38602772	38603347
chr2	46541885	46542119
chr2	121736808	121737165
chr2	219388202	219388716
chr20	31605105	31605316
chr20	57718470	57718760
chr20	58179654	58179989
chr22	24011110	24011560
chr22	30635305	30635886
chr22	41688795	41689002
chr3	9731238	9731509
chr3	37860422	37860672
chr3	53130213	53130586
chr3	93979876	93980289
chr3	105366563	105366892
chr3	131381490	131381886
chr3	195271525	195271947
chr4	26860423	26860764
chr4	125314600	125314996
chr4	139301142	139301588
chr4	148442478	148442804
chr4	165327345	165327748
chr5	37371042	37371507
chr5	44808660	44808994
chr5	55173132	55173335
chr5	154482611	154483032
chr5	179167168	179167558
chr6	683806	684386
chr6	5996225	5996556
chr6	28399723	28400053
chr6	31971931	31972448
chr6	57089882	57090232
chr6	73521048	73521376
chr7	1459493	1459769
chr7	30504749	30505077
chr7	65750856	65751161
chr8	27614730	27614961
chr9	76458962	76459222
chrX	71068485	71068713
chrX	101097929	101098263
chrX	115958221	115958485
chrX	135003915	135004403

### Sheet: S_Table2_RUWpeaks
chr1	226821012	226821238	Intergenic
chr1	209490190	209490272	Intergenic
chr1	229231368	229231773	Intergenic
chr1	86774348	86774831	Intergenic
chr1	55280651	55281046	Intergenic
chr1	112394581	112394785	Intergenic
chr1	18458777	18459102	Intergenic
chr1	119294748	119295145	Intergenic
chr1	68384398	68384790	Intergenic
chr1	56200460	56200828	Intergenic
chr1	61451718	61451876	Intron
chr1	201741935	201742352	Intron
chr1	41240282	41240598	Intron
chr1	42179819	42180178	Intron
chr1	46991101	46991404	Intron
chr1	56688512	56689028	Intron
chr1	169942532	169942880	Intron
chr1	12339397	12340065	Intron
chr1	54070171	54070338	Intron
chr1	176996365	176996914	Intron
chr1	203346041	203346708	Intron
chr1	24421629	24421760	Intron
chr1	109094378	109094873	Promoter
chr1	198937346	198937621	Promoter
chr1	109094378	109094873	Other
chr10	115963984	115964160	Intergenic
chr10	96293383	96293632	Intergenic
chr10	114103406	114103600	Intergenic
chr10	52221970	52222282	Intron
chr10	76050883	76051594	Intron
chr10	97070112	97070377	Intron
chr10	15809425	15809812	Intron
chr10	51063719	51063894	Intron
chr10	4663150	4663444	Other
chr11	9566022	9566315	Intergenic
chr11	64566464	64566857	Intron
chr11	34926207	34926381	Intron
chr11	102780571	102780700	Promoter
chr11	112958768	112959008	Other
chr12	54624366	54624587	Intergenic
chr12	109696052	109696514	Intergenic
chr12	54388762	54389109	Intron
chr13	81061701	81061909	Intergenic
chr13	81061342	81061455	Intergenic
chr13	41054279	41054519	Intron
chr13	108895353	108895518	Intron
chr13	44483648	44483935	Intron
chr14	53999010	53999413	Intergenic
chr14	61260992	61261378	Intergenic
chr14	75816874	75816968	Intron
chr14	68249886	68250142	Intron
chr14	78985737	78986197	Intron
chr15	85316259	85316793	Intergenic
chr15	42471705	42471843	Intron
chr15	55641745	55641925	Intron
chr16	24537590	24537798	Intergenic
chr16	67504648	67505133	Intergenic
chr16	77224188	77224368	Intergenic
chr16	52069948	52070075	Intron
chr16	8572939	8573085	Intron
chr16	67363330	67363821	Intron
chr16	50645928	50646416	Other
chr17	82336383	82336686	Intergenic
chr17	65515891	65516521	Intergenic
chr17	71959264	71959395	Intergenic
chr17	48194050	48194557	Intron
chr17	69506572	69506805	Intron
chr17	48575019	48575549	Promoter
chr17	48580128	48580723	Promoter
chr18	31399707	31400026	Intron
chr18	34764621	34764730	Intron
chr19	48354630	48354943	Intron
chr19	50476722	50477101	Promoter
chr19	19776375	19776793	Promoter
chr2	222057223	222057475	Intergenic
chr2	37376812	37377061	Intergenic
chr2	200389695	200389942	Intron
chr2	101036675	101036779	Intron
chr2	168705690	168705814	Intron
chr2	232652509	232652836	Intron
chr2	102355651	102355883	Promoter
chr20	32337036	32337139	Intergenic
chr20	56555043	56555270	Intergenic
chr20	43032572	43032752	Intron
chr20	407314	407626	Promoter
chr21	17501466	17501708	Intergenic
chr22	28904239	28904691	Intron
chr22	31948560	31948716	Intron
chr22	32621119	32621298	Intron
chr3	102233870	102234099	Intergenic
chr3	172844358	172844838	Intergenic
chr3	24682209	24682589	Intergenic
chr3	57755399	57755496	Intergenic
chr3	99892401	99892601	Intron
chr3	111848251	111848552	Intron
chr3	115627257	115627499	Intron
chr3	165254916	165255098	Intron
chr3	15427259	15427601	Promoter
chr4	170589729	170589896	Intergenic
chr4	157217846	157217970	Intergenic
chr4	73434460	73434642	Intergenic
chr4	173252379	173252629	Intron
chr4	102263133	102263322	Intron
chr4	140330444	140330614	Intron
chr5	59744385	59744823	Intron
chr5	32707526	32707654	Intron
chr5	177389376	177389764	Intron
chr5	123367909	123368045	Intron
chr5	96745812	96746089	Intron
chr5	174412413	174412752	Intron
chr5	96344861	96345015	Intron
chr6	143053440	143053680	Intergenic
chr6	75524409	75524716	Intergenic
chr6	13538160	13538340	Intergenic
chr6	168147177	168147650	Intergenic
chr6	145453504	145453628	Intergenic
chr6	108893493	108893627	Intron
chr6	13181413	13181741	Intron
chr6	12045048	12045219	Intron
chr6	70901497	70901628	Intron
chr6	36065417	36065837	Intron
chr6	150720839	150721121	Promoter
chr7	6077132	6077559	Intergenic
chr7	98476831	98477152	Intergenic
chr7	142302098	142302234	Intergenic
chr7	34184502	34184782	Intergenic
chr7	121395429	121395804	Intron
chr7	80883494	80883832	Intron
chr7	121336550	121336909	Intron
chr7	85036878	85037219	Intron
chr8	16764516	16764629	Intergenic
chr8	90119142	90119323	Intergenic
chr8	119264071	119264329	Intergenic
chr8	107908439	107908556	Intron
chr8	144684148	144684528	Intron
chr8	74850313	74850428	Other
chr9	22240690	22240947	Intergenic
chr9	124769622	124770144	Intron
chr9	120985812	120986063	Intron
chr9	124574936	124575323	Intron
chrUn_KI270412v1	99	542	Other
chrX	23807570	23807861	Intergenic
chrX	150536816	150537014	Intergenic
chrX	109473407	109473619	Intron
chrX	109709076	109709432	Intron
chrX	48003943	48004302	Promoter

### Sheet: S_Table3_RUWgenes
A1CF
AADAT
ACSL4
ADAMTS18
ADRB1
AFP
AGRP
AIG1
AKAP13
AKR1E2
ANGPT1
APOO
ARHGAP39
ARMC2
ASTN1
ASXL1
ATP6V1G3
ATRNL1
AXIN2
B3GAT2
BAIAP2L1
BANK1
BCHE
BLNK
BMP4
BMPER
BTG2
C5
CALB1
CAMK1G
CAST
CD44
CDC42EP3
CDCP2
CDKN2B
CDKN3
CEP120
CERS6
CMSS1
CRISPLD1
CSTF2T
CTTNBP2NL
CXADR
CYP4A11
CYP4X1
DACT2
DHRS3
DKK1
DMRTA1
DNTT
DSG3
DSG4
DTNA
EAF1
ECT2
EDN1
EFHD1
EIF2AK1
ELF1
ELL2
EMC10
EMP3
EPHA4
EPM2A
ERAP1
FAM209B
FAM3C
FAM71E1
FBXO7
FGF20
FILIP1
FILIP1L
FMOD
FOXJ3
FOXO6
FRMD1
FYB2
GALNT7
GAP43
GFOD1
GFRA1
GIGYF2
GNAT3
GPR84
GRIA2
GUCA2A
GUCY2F
HAO2
HGNC:24955
HIVEP1
HIVEP2
HMGB2
HOXB3
HOXB4
IGSF21
IL18R1
IPO9
IRS2
IRS4
ITGA8
ITPKB
KCNE5
KCNJ16
KCTD18
KCTD19
KIAA1324
KIF3B
KIFAP3
KLF6
KLHDC7A
KREMEN1
LACRT
LCOR
LRMDA
LSAMP
MAL2
MAML3
MAMLD1
MAP2K6
MAPK13
MAPK14
MAPRE2
METTL6
MINDY3
MMP10
MSR1
MSX2
MTM1
MTRNR2L6
MVK
MYO16
NAV1
NCAM1
NFIA
NFKBIZ
NIPAL3
NKD1
NOSTRIN
NOV
NPR3
NPSR1
NPTX2
NR5A1
NR6A1
NRXN3
PAPPA2
PAX3
PCSK1
PDE4D
PDE8A
PDHX
PFN3
PHACTR1
PHLDB2
PI15
PLCXD2
PLEKHG1
PLPP3
PPP1R1A
PRDM6
PRKAA2
PRKG1
PRSS58
PRTG
PSEN2
PTPRT
PYGO1
QPCT
RAD51B
RARB
RBBP6
RBCK1
RCAN3
RGS9
RHOU
RIPOR1
RPE65
RPL31
RSPO2
SALL1
SAT1
SCMH1
SCOC
SCYL3
SECTM1
SELENOF
SEMA3A
SEMA3C
SEMA3D
SENP6
SERP2
SESN1
SH3GLB1
SIRT5
SKAP1
SLC22A11
SLC22A12
SLC34A1
SLC39A8
SLC5A1
SLIT1
SLITRK3
SLMAP
SMAP1
SNAP23
SNX11
SNX20
SOX9
SPACA5
SPATA16
SPATS2L
SPRY2
SYCE1L
TBC1D7
TBC1D8
TCEANC2
TDRD1
TFAP2C
TGFB3
THRB
TIMP3
TM2D1
TMEM114
TMEM143
TMEM167B
TMEM30B
TMEM64
TMEM78
TOX3
TPPP3
TRAF1
TRMT5
TRPV4
TSC22D1
TTLL5
USP24
USP42
VPS13D
WARS2
WBP4
WEE1
WLS
WNT16
YWHAH
ZFP36L1
ZNF106
ZNF14
ZNF143
ZNF182
ZNF251
ZNF385A
ZNF506
ZNRF3
ZPLD1

### Sheet: S_Table4_RUWloops
chr1	12345000	12350000	chr1	12615000	12620000	chr1:12345000-12350000_chr1:12615000-12620000	6.43806e-21
chr1	42145000	42150000	chr1	42180000	42185000	chr1:42145000-42150000_chr1:42180000-42185000	9.15653e-09
chr1	18295000	18300000	chr1	18455000	18460000	chr1:18295000-18300000_chr1:18455000-18460000	5.44047e-05
chr1	24415000	24420000	chr1	24655000	24660000	chr1:24415000-24420000_chr1:24655000-24660000	0.00156212
chr1	24420000	24425000	chr1	24540000	24545000	chr1:24420000-24425000_chr1:24540000-24545000	4.56272e-08
chr1	41595000	41600000	chr1	42175000	42180000	chr1:41595000-41600000_chr1:42175000-42180000	0.00130473
chr1	42175000	42180000	chr1	42195000	42200000	chr1:42175000-42180000_chr1:42195000-42200000	0.00455697
chr1	55130000	55135000	chr1	55275000	55280000	chr1:55130000-55135000_chr1:55275000-55280000	8.8322e-05
chr1	55200000	55205000	chr1	55275000	55280000	chr1:55200000-55205000_chr1:55275000-55280000	0.00265627
chr1	55285000	55290000	chr1	55335000	55340000	chr1:55285000-55290000_chr1:55335000-55340000	0.00835538
chr1	55285000	55290000	chr1	56685000	56690000	chr1:55285000-55290000_chr1:56685000-56690000	0.000910706
chr1	61450000	61455000	chr1	61725000	61730000	chr1:61450000-61455000_chr1:61725000-61730000	7.59702e-11
chr1	67955000	67960000	chr1	68380000	68385000	chr1:67955000-67960000_chr1:68380000-68385000	0.00126939
chr1	86750000	86755000	chr1	86770000	86775000	chr1:86750000-86755000_chr1:86770000-86775000	0.00294119
chr1	86770000	86775000	chr1	87625000	87630000	chr1:86770000-86775000_chr1:87625000-87630000	0.000144189
chr1	109070000	109075000	chr1	109095000	109100000	chr1:109070000-109075000_chr1:109095000-109100000	0.00212325
chr1	109085000	109090000	chr1	110960000	110965000	chr1:109085000-109090000_chr1:110960000-110965000	0.000560168
chr1	109095000	109100000	chr1	109160000	109165000	chr1:109095000-109100000_chr1:109160000-109165000	2.23226e-07
chr1	112390000	112395000	chr1	112675000	112680000	chr1:112390000-112395000_chr1:112675000-112680000	1.44205e-06
chr1	112390000	112395000	chr1	113735000	113740000	chr1:112390000-112395000_chr1:113735000-113740000	0.00535962
chr1	119285000	119290000	chr1	119365000	119370000	chr1:119285000-119290000_chr1:119365000-119370000	6.12777e-08
chr1	119285000	119290000	chr1	119375000	119380000	chr1:119285000-119290000_chr1:119375000-119380000	0.00391935
chr1	201650000	201655000	chr1	201740000	201745000	chr1:201650000-201655000_chr1:201740000-201745000	1.53527e-09
chr1	202840000	202845000	chr1	203340000	203345000	chr1:202840000-202845000_chr1:203340000-203345000	0.00110454
chr1	203270000	203275000	chr1	203340000	203345000	chr1:203270000-203275000_chr1:203340000-203345000	5.51353e-19
chr1	203340000	203345000	chr1	203365000	203370000	chr1:203340000-203345000_chr1:203365000-203370000	3.23874e-05
chr1	203340000	203345000	chr1	203700000	203705000	chr1:203340000-203345000_chr1:203700000-203705000	2.41785e-09
chr1	226725000	226730000	chr1	226820000	226825000	chr1:226725000-226730000_chr1:226820000-226825000	0.000627407
chr1	226760000	226765000	chr1	226825000	226830000	chr1:226760000-226765000_chr1:226825000-226830000	0.000695805
chr1	229090000	229095000	chr1	229225000	229230000	chr1:229090000-229095000_chr1:229225000-229230000	5.46157e-06
chr1	229225000	229230000	chr1	229250000	229255000	chr1:229225000-229230000_chr1:229250000-229255000	1.654e-05
chr1	229230000	229235000	chr1	229620000	229625000	chr1:229230000-229235000_chr1:229620000-229625000	0.005
chr10	4155000	4160000	chr10	4655000	4660000	chr10:4155000-4160000_chr10:4655000-4660000	2.61146e-05
chr10	13940000	13945000	chr10	15805000	15810000	chr10:13940000-13945000_chr10:15805000-15810000	0.00137736
chr10	15430000	15435000	chr10	15810000	15815000	chr10:15430000-15435000_chr10:15810000-15815000	0.000250662
chr10	15655000	15660000	chr10	15805000	15810000	chr10:15655000-15660000_chr10:15805000-15810000	2.27301e-11
chr10	50300000	50305000	chr10	51060000	51065000	chr10:50300000-50305000_chr10:51060000-51065000	0.000370596
chr10	51060000	51065000	chr10	51175000	51180000	chr10:51060000-51065000_chr10:51175000-51180000	2.13132e-06
chr10	51060000	51065000	chr10	51840000	51845000	chr10:51060000-51065000_chr10:51840000-51845000	0.00615538
chr10	52225000	52230000	chr10	52305000	52310000	chr10:52225000-52230000_chr10:52305000-52310000	7.39106e-05
chr10	74835000	74840000	chr10	76050000	76055000	chr10:74835000-74840000_chr10:76050000-76055000	1.34834e-05
chr10	96225000	96230000	chr10	96290000	96295000	chr10:96225000-96230000_chr10:96290000-96295000	3.2915e-07
chr10	97070000	97075000	chr10	97115000	97120000	chr10:97070000-97075000_chr10:97115000-97120000	4.52847e-07
chr10	97070000	97075000	chr10	97230000	97235000	chr10:97070000-97075000_chr10:97230000-97235000	5.09914e-08
chr10	115885000	115890000	chr10	115960000	115965000	chr10:115885000-115890000_chr10:115960000-115965000	0.00108073
chr10	115960000	115965000	chr10	117160000	117165000	chr10:115960000-115965000_chr10:117160000-117165000	3.35921e-09
chr11	34800000	34805000	chr11	34925000	34930000	chr11:34800000-34805000_chr11:34925000-34930000	2.41909e-06
chr11	34925000	34930000	chr11	35390000	35395000	chr11:34925000-34930000_chr11:35390000-35395000	0.00121074
chr11	64445000	64450000	chr11	64565000	64570000	chr11:64445000-64450000_chr11:64565000-64570000	0.00112004
chr11	64565000	64570000	chr11	65010000	65015000	chr11:64565000-64570000_chr11:65010000-65015000	1.52918e-10
chr11	102730000	102735000	chr11	102780000	102785000	chr11:102730000-102735000_chr11:102780000-102785000	2.24694e-05
chr11	112955000	112960000	chr11	113010000	113015000	chr11:112955000-112960000_chr11:113010000-113015000	0.000635307
chr12	54185000	54190000	chr12	54390000	54395000	chr12:54185000-54190000_chr12:54390000-54395000	0.0002416
chr12	54390000	54395000	chr12	54420000	54425000	chr12:54390000-54395000_chr12:54420000-54425000	3.39604e-22
chr12	54390000	54395000	chr12	56010000	56015000	chr12:54390000-54395000_chr12:56010000-56015000	0.000774984
chr12	109595000	109600000	chr12	109695000	109700000	chr12:109595000-109600000_chr12:109695000-109700000	0.0074547
chr13	44435000	44440000	chr13	44480000	44485000	chr13:44435000-44440000_chr13:44480000-44485000	4.7236e-07
chr13	41050000	41055000	chr13	41600000	41605000	chr13:41050000-41055000_chr13:41600000-41605000	0.000194301
chr13	42700000	42705000	chr13	44480000	44485000	chr13:42700000-42705000_chr13:44480000-44485000	1.64647e-06
chr13	108895000	108900000	chr13	108920000	108925000	chr13:108895000-108900000_chr13:108920000-108925000	0.00323819
chr13	108895000	108900000	chr13	109110000	109115000	chr13:108895000-108900000_chr13:109110000-109115000	0.00485607
chr14	60850000	60855000	chr14	61265000	61270000	chr14:60850000-60855000_chr14:61265000-61270000	0.000275565
chr14	61265000	61270000	chr14	61325000	61330000	chr14:61265000-61270000_chr14:61325000-61330000	0.00997391
chr14	61265000	61270000	chr14	61550000	61555000	chr14:61265000-61270000_chr14:61550000-61555000	0.000568548
chr14	67895000	67900000	chr14	68245000	68250000	chr14:67895000-67900000_chr14:68245000-68250000	1.29778e-05
chr14	75795000	75800000	chr14	75815000	75820000	chr14:75795000-75800000_chr14:75815000-75820000	0.00107958
chr14	78770000	78775000	chr14	78985000	78990000	chr14:78770000-78775000_chr14:78985000-78990000	0.00688586
chr15	54805000	54810000	chr15	55645000	55650000	chr15:54805000-54810000_chr15:55645000-55650000	2.00657e-09
chr15	55640000	55645000	chr15	55715000	55720000	chr15:55640000-55645000_chr15:55715000-55720000	0.000929589
chr15	55640000	55645000	chr15	55800000	55805000	chr15:55640000-55645000_chr15:55800000-55805000	1.37966e-13
chr16	8565000	8570000	chr16	8770000	8775000	chr16:8565000-8570000_chr16:8770000-8775000	0.00041927
chr16	8565000	8570000	chr16	8790000	8795000	chr16:8565000-8570000_chr16:8790000-8795000	7.50422e-07
chr16	8570000	8575000	chr16	9135000	9140000	chr16:8570000-8575000_chr16:9135000-9140000	0.00303514
chr16	24535000	24540000	chr16	24590000	24595000	chr16:24535000-24540000_chr16:24590000-24595000	6.5493e-13
chr16	67360000	67365000	chr16	67390000	67395000	chr16:67360000-67365000_chr16:67390000-67395000	3.21035e-16
chr16	67465000	67470000	chr16	67495000	67500000	chr16:67465000-67470000_chr16:67495000-67500000	0.000933022
chr16	77220000	77225000	chr16	77400000	77405000	chr16:77220000-77225000_chr16:77400000-77405000	0.000134879
chr16	77220000	77225000	chr16	77970000	77975000	chr16:77220000-77225000_chr16:77970000-77975000	6.37755e-10
chr16	77220000	77225000	chr16	78000000	78005000	chr16:77220000-77225000_chr16:78000000-78005000	2.32574e-09
chr16	77220000	77225000	chr16	78025000	78030000	chr16:77220000-77225000_chr16:78025000-78030000	4.67405e-06
chr17	47085000	47090000	chr17	48580000	48585000	chr17:47085000-47090000_chr17:48580000-48585000	4.50379e-16
chr17	48025000	48030000	chr17	48190000	48195000	chr17:48025000-48030000_chr17:48190000-48195000	0.00013091
chr17	48240000	48245000	chr17	48585000	48590000	chr17:48240000-48245000_chr17:48585000-48590000	1.77329e-11
chr17	48535000	48540000	chr17	48585000	48590000	chr17:48535000-48540000_chr17:48585000-48590000	0.00028671
chr17	48585000	48590000	chr17	48615000	48620000	chr17:48585000-48590000_chr17:48615000-48620000	9.73347e-14
chr17	65215000	65220000	chr17	65515000	65520000	chr17:65215000-65220000_chr17:65515000-65520000	0.00448393
chr17	65515000	65520000	chr17	65555000	65560000	chr17:65515000-65520000_chr17:65555000-65560000	1.1142e-09
chr17	69335000	69340000	chr17	69505000	69510000	chr17:69335000-69340000_chr17:69505000-69510000	4.43262e-06
chr18	31375000	31380000	chr18	31400000	31405000	chr18:31375000-31380000_chr18:31400000-31405000	0.00084542
chr19	19640000	19645000	chr19	19775000	19780000	chr19:19640000-19645000_chr19:19775000-19780000	6.07683e-06
chr19	19175000	19180000	chr19	19775000	19780000	chr19:19175000-19180000_chr19:19775000-19780000	3.59522e-09
chr19	48315000	48320000	chr19	48350000	48355000	chr19:48315000-48320000_chr19:48350000-48355000	4.8752e-06
chr19	50475000	50480000	chr19	51035000	51040000	chr19:50475000-50480000_chr19:51035000-51040000	0.000476802
chr2	101000000	101005000	chr2	101035000	101040000	chr2:101000000-101005000_chr2:101035000-101040000	0.00535581
chr2	101035000	101040000	chr2	101150000	101155000	chr2:101035000-101040000_chr2:101150000-101155000	6.17749e-10
chr2	102245000	102250000	chr2	102355000	102360000	chr2:102245000-102250000_chr2:102355000-102360000	2.94974e-12
chr2	102320000	102325000	chr2	102355000	102360000	chr2:102320000-102325000_chr2:102355000-102360000	0.000187036
chr2	199955000	199960000	chr2	200385000	200390000	chr2:199955000-199960000_chr2:200385000-200390000	2.08388e-05
chr2	222055000	222060000	chr2	222080000	222085000	chr2:222055000-222060000_chr2:222080000-222085000	0.00739815
chr2	222055000	222060000	chr2	222160000	222165000	chr2:222055000-222060000_chr2:222160000-222165000	0.000303878
chr2	231125000	231130000	chr2	232650000	232655000	chr2:231125000-231130000_chr2:232650000-232655000	0.000363579
chr20	355000	360000	chr20	405000	410000	chr20:355000-360000_chr20:405000-410000	1.68011e-06
chr20	56550000	56555000	chr20	56575000	56580000	chr20:56550000-56555000_chr20:56575000-56580000	2.77546e-05
chr20	56550000	56555000	chr20	57045000	57050000	chr20:56550000-56555000_chr20:57045000-57050000	7.42601e-05
chr21	16140000	16145000	chr21	17500000	17505000	chr21:16140000-16145000_chr21:17500000-17505000	0.000201885
chr22	28900000	28905000	chr22	29035000	29040000	chr22:28900000-28905000_chr22:29035000-29040000	0.000748448
chr22	32615000	32620000	chr22	33210000	33215000	chr22:32615000-32620000_chr22:33210000-33215000	6.71677e-09
chr3	15430000	15435000	chr3	15555000	15560000	chr3:15430000-15435000_chr3:15555000-15560000	4.60982e-06
chr3	24315000	24320000	chr3	24680000	24685000	chr3:24315000-24320000_chr3:24680000-24685000	0.00365781
chr3	24645000	24650000	chr3	24680000	24685000	chr3:24645000-24650000_chr3:24680000-24685000	0.00769424
chr3	57755000	57760000	chr3	57785000	57790000	chr3:57755000-57760000_chr3:57785000-57790000	0.000720635
chr3	99495000	99500000	chr3	99885000	99890000	chr3:99495000-99500000_chr3:99885000-99890000	5.9016e-12
chr3	101385000	101390000	chr3	102225000	102230000	chr3:101385000-101390000_chr3:102225000-102230000	0.00125119
chr3	102140000	102145000	chr3	102225000	102230000	chr3:102140000-102145000_chr3:102225000-102230000	0.000741728
chr3	102225000	102230000	chr3	102405000	102410000	chr3:102225000-102230000_chr3:102405000-102410000	0.00142708
chr3	102225000	102230000	chr3	102430000	102435000	chr3:102225000-102230000_chr3:102430000-102435000	0.00313071
chr3	111715000	111720000	chr3	111850000	111855000	chr3:111715000-111720000_chr3:111850000-111855000	1.49043e-08
chr3	111725000	111730000	chr3	111845000	111850000	chr3:111725000-111730000_chr3:111845000-111850000	0.00283082
chr3	115625000	115630000	chr3	115645000	115650000	chr3:115625000-115630000_chr3:115645000-115650000	4.80569e-09
chr3	163960000	163965000	chr3	165250000	165255000	chr3:163960000-163965000_chr3:165250000-165255000	0.00109821
chr3	172840000	172845000	chr3	172905000	172910000	chr3:172840000-172845000_chr3:172905000-172910000	0.00222626
chr4	100700000	100705000	chr4	102260000	102265000	chr4:100700000-100705000_chr4:102260000-102265000	9.98404e-05
chr4	101120000	101125000	chr4	102260000	102265000	chr4:101120000-101125000_chr4:102260000-102265000	0.00428989
chr4	173255000	173260000	chr4	173300000	173305000	chr4:173255000-173260000_chr4:173300000-173305000	0.00165488
chr5	177385000	177390000	chr5	177435000	177440000	chr5:177385000-177390000_chr5:177435000-177440000	9.3027e-05
chr5	177385000	177390000	chr5	177455000	177460000	chr5:177385000-177390000_chr5:177455000-177460000	1.49561e-10
chr5	95890000	95895000	chr5	96340000	96345000	chr5:95890000-95895000_chr5:96340000-96345000	0.00608106
chr5	96335000	96340000	chr5	96450000	96455000	chr5:96335000-96340000_chr5:96450000-96455000	0.000687877
chr5	96335000	96340000	chr5	96480000	96485000	chr5:96335000-96340000_chr5:96480000-96485000	0.000143711
chr5	96340000	96345000	chr5	96385000	96390000	chr5:96340000-96345000_chr5:96385000-96390000	0.0021883
chr5	96345000	96350000	chr5	96605000	96610000	chr5:96345000-96350000_chr5:96605000-96610000	0.0044043
chr5	96370000	96375000	chr5	96745000	96750000	chr5:96370000-96375000_chr5:96745000-96750000	1.45038e-05
chr5	96670000	96675000	chr5	96745000	96750000	chr5:96670000-96675000_chr5:96745000-96750000	0.000741725
chr5	96745000	96750000	chr5	97160000	97165000	chr5:96745000-96750000_chr5:97160000-97165000	0.000954342
chr5	123370000	123375000	chr5	123580000	123585000	chr5:123370000-123375000_chr5:123580000-123585000	5.08599e-07
chr5	174290000	174295000	chr5	174410000	174415000	chr5:174290000-174295000_chr5:174410000-174415000	0.00412898
chr5	174410000	174415000	chr5	174590000	174595000	chr5:174410000-174415000_chr5:174590000-174595000	0.00045554
chr5	174415000	174420000	chr5	174735000	174740000	chr5:174415000-174420000_chr5:174735000-174740000	1.7825e-05
chr5	174415000	174420000	chr5	174785000	174790000	chr5:174415000-174420000_chr5:174785000-174790000	5.85163e-08
chr5	177310000	177315000	chr5	177390000	177395000	chr5:177310000-177315000_chr5:177390000-177395000	0.000173285
chr5	177385000	177390000	chr5	177405000	177410000	chr5:177385000-177390000_chr5:177405000-177410000	3.29952e-05
chr5	177390000	177395000	chr5	177575000	177580000	chr5:177390000-177395000_chr5:177575000-177580000	0.00977323
chr6	12970000	12975000	chr6	13180000	13185000	chr6:12970000-12975000_chr6:13180000-13185000	0.00101271
chr6	35955000	35960000	chr6	36065000	36070000	chr6:35955000-35960000_chr6:36065000-36070000	0.000724572
chr6	36025000	36030000	chr6	36065000	36070000	chr6:36025000-36030000_chr6:36065000-36070000	0.00948633
chr6	70720000	70725000	chr6	70900000	70905000	chr6:70720000-70725000_chr6:70900000-70905000	2.69963e-11
chr6	75265000	75270000	chr6	75525000	75530000	chr6:75265000-75270000_chr6:75525000-75530000	5.05277e-11
chr6	75525000	75530000	chr6	75610000	75615000	chr6:75525000-75530000_chr6:75610000-75615000	8.63738e-05
chr6	143050000	143055000	chr6	144280000	144285000	chr6:143050000-143055000_chr6:144280000-144285000	1.94025e-11
chr6	168145000	168150000	chr6	168355000	168360000	chr6:168145000-168150000_chr6:168355000-168360000	0.000112241
chr7	34115000	34120000	chr7	34180000	34185000	chr7:34115000-34120000_chr7:34180000-34185000	0.000113157
chr7	85040000	85045000	chr7	85615000	85620000	chr7:85040000-85045000_chr7:85615000-85620000	0.00347804
chr7	98475000	98480000	chr7	98545000	98550000	chr7:98475000-98480000_chr7:98545000-98550000	0.00142446
chr7	121005000	121010000	chr7	121395000	121400000	chr7:121005000-121010000_chr7:121395000-121400000	0.00267586
chr7	121180000	121185000	chr7	121395000	121400000	chr7:121180000-121185000_chr7:121395000-121400000	4.50052e-09
chr7	121335000	121340000	chr7	121615000	121620000	chr7:121335000-121340000_chr7:121615000-121620000	2.35016e-05
chr7	121395000	121400000	chr7	121510000	121515000	chr7:121395000-121400000_chr7:121510000-121515000	1.13171e-06
chr7	121395000	121400000	chr7	121530000	121535000	chr7:121395000-121400000_chr7:121530000-121535000	0.00021764
chr8	16760000	16765000	chr8	17155000	17160000	chr8:16760000-16765000_chr8:17155000-17160000	0.00033348
chr8	74080000	74085000	chr8	74850000	74855000	chr8:74080000-74085000_chr8:74850000-74855000	0.000111923
chr8	107905000	107910000	chr8	108050000	108055000	chr8:107905000-107910000_chr8:108050000-108055000	0.00924098
chr8	119260000	119265000	chr8	119430000	119435000	chr8:119260000-119265000_chr8:119430000-119435000	0.0068826
chr9	21985000	21990000	chr9	22240000	22245000	chr9:21985000-21990000_chr9:22240000-22245000	0.00194492
chr9	22005000	22010000	chr9	22245000	22250000	chr9:22005000-22010000_chr9:22245000-22250000	3.35397e-14
chr9	120740000	120745000	chr9	120990000	120995000	chr9:120740000-120745000_chr9:120990000-120995000	0.000205308
chr9	124740000	124745000	chr9	124765000	124770000	chr9:124740000-124745000_chr9:124765000-124770000	0.000411887
chr9	124770000	124775000	chr9	124805000	124810000	chr9:124770000-124775000_chr9:124805000-124810000	1.46259e-05
chr9	124770000	124775000	chr9	125260000	125265000	chr9:124770000-124775000_chr9:125260000-125265000	1.16427e-08
chrX	48000000	48005000	chrX	48030000	48035000	chrX:48000000-48005000_chrX:48030000-48035000	0.00227541
chrX	109705000	109710000	chrX	110110000	110115000	chrX:109705000-109710000_chrX:110110000-110115000	0.000864855
chrX	109710000	109715000	chrX	109755000	109760000	chrX:109710000-109715000_chrX:109755000-109760000	1.45353e-06
chrX	109710000	109715000	chrX	109885000	109890000	chrX:109710000-109715000_chrX:109885000-109890000	0.00137601
